# Surface area calculations of lamellar support respiratory function of trilobite exopodites

**DOI:** 10.64898/2026.02.02.702636

**Authors:** Sarah R. Losso, Federica Vallefuoco, Igino Foglia, Léo Laborieux, Ana Belén Muñoz-García, Javier Ortega-Hernández

## Abstract

Trilobites had biramous appendages with an inner endopodite (walking leg) and outer exopodite (gill) connected to the body through the protopodite (limb base). Whereas both endopodite and protopodite were involved in both locomotion and feeding, the exopodite has been subject to various functional interpretations including respiration, ventilation and swimming. Evidence from sites with exceptional fossil preservation indicate that trilobite exopodites show substantial variability in terms of the number and size of their articles, lamellae and setae, but the implications of this morphological diversity have never been investigated. Here, we created anatomically correct 3D models of exopodites in *O. serratus* and *T. eatoni* to calculate the SA of the lamellae and explore its relationship with body size. Our results indicate a large SA for *O. serratus* at 16,589 mm^2^ compared to the 2,159 mm^2^ for the much smaller *T. eatoni*. We also calculated lamellar SA for nine additional trilobite species with exceptionally well-preserved appendages based on lamellar measurements. The results indicate that lamellae SA of trilobites increased exponentially with overall body size. Trilobite data follows the same trendline of gill SA/biomass observed in extant species and thus supports the interpretation of their exopodites as respiratory structures despite substantial variation in morphology.
