## Supplemental Table 1 for "Surface area calculations of lamellar support respiratory function of trilobite exopodites"

### Sheet: Lamellae dimension ratios
taxon	width	height	length	w/h	w/l	h/l	l/h
Ceraurus	0.16	0.3	2.2	0.533333	0.0727273	0.136364	7.33333
Flexicalymene	0.1	0.3	2	0.333333	0.05	0.15	6.66667
Triarthrus	0.05	0.0007738	1.5	64.6162	0.0333333	0.000515867	1938.49
Dalmanites	0.1	0.315	2.048	0.31746	0.0488281	0.153809	6.50159

### Sheet: Dumbell shape
Dumbell shaped (mm)	oval (mm2)	percent change
47.89	46.307	2.3

### Sheet: Tier2
Taxon	Lamellar height (mm)	Lamellar width middle (mm)	Lamellar width ends (mm)	Lamellarlength (mm)	Number of lamellae	Lamellar perimiter length (mm)	Lamellar SA (mm2)	Exopodite SA (mm2)	SA limb pair (mm2)	Specimen	Reference
Ceraurus pleurexanthemus	0.3	0.1	0.16	2.2	18	0.844	1.8568	33.4224	66.8448	MCZ:IP:104973, MCZ:IP:186233, MCZ:IP:104974	Losso et al., 2024
Flexycalymene sp.	0.3	0.08	0.1	2	40	0.72	1.44	57.6	115.2	USNM 68379	Losso et al., 2024
Dalmanites	0.315	0.07	0.1	2.048	30	0.7585	1.55341	46.6022	93.2045	OUMHN C.29611	Siveter et al., 2021

### Sheet: Tier3
Taxon	Lamellar height (mm)	Half lamellae height (mm)	Lamellar width ends (mm)	Half lamellar width ends (mm)	Lamellar length (mm)	Lamellar single lamellae SA (mm2)	Number of lamellae	SA of lamellae on single exopodite (mm2)	SA of lamellae on limb pair (mm2)	SA of lamellae with 2% increase from dumbell (mm2)	Specimen number	Reference	Notes
Eoredlichia intermediata	0.769231	0.384615	0.3	0.15	5	9.18	38	348.84	697.68	711.634	YKLP 10964	Hou et al 2008
Hongshiyanaspis yiliangensis	0.153846	0.0769231	0.2	0.1	1	1.29	34	43.86	87.72	89.4744	NIGPAS 164503	Zeng et al 2017	estimated number of lamella based on exopodite length
Protolenus (Hupeolenus) sp	0.0749231	0.0374615	0.04	0.02	0.487	0.1	27	2.7	5.4	5.508	AY-TA-TB-03	El Albani et al 2024
Redlichia rex	1.69538	0.847692	0.7	0.35	11.02	45.24	40	1809.6	3619.2	3691.58	SAM45387_B	Holmes et al 2020
Anacheirurus adserai	0.261538	0.130769	0.08	0.04	1.7	1.01	26	26.26	52.52	53.5704	YPM517074	Perez-Peris et al 2021
Kootenia sp.	0.307692	0.153846	0.1	0.05	2	1.38	30	41.4	82.8	84.456	USNM	Whittington 1975

### Sheet: Total SA
For each taxon, measurements where taken on axial ring length, exopodite length, or protopodite sagittal length to scale limbs along the body. Pink cells have been calculated based on trends of limb size. Green cells represent modeled limb size
Eoredlichia	17 axial rings
Limb pair number	axial ring length	ratio to known	SA limb pair (mm2)
1	2.562	0.756869	538.613
2	2.862	0.845495	601.683
3	3.162	0.934121	664.752
4	3.462	1.02275	727.821
5	2.732	0.80709	574.352
6	3.077	0.90901	646.882
7	3.385	1	711.634
8	3.346	0.988479	703.435
9	3.154	0.931758	663.07
10	2.846	0.840768	598.319
11	2.615	0.772526	549.755
12	2.654	0.784047	557.954
13	2.308	0.681832	485.214
14	2.269	0.67031	477.015
15	1.923	0.568095	404.275
16	2	0.590842	420.463
17	1.847	0.545643	388.298
18	1.346	0.397637	282.972
19	1.156	0.341507	243.028
20	1.077	0.318168	226.419
		Total	10466
Hongshiyanaspis	15 axial rings
Limb pair number	axial ring length	ratio to known	SA limb pair (mm2)
1		0.0450517	4.03097
2		0.245052	21.9259
3		0.445052	39.8207
4	1.845	0.545052	48.7682
5	1.581	0.467061	41.79
6	1.635	0.483013	89.4744
7	1.897	0.560414	50.1427
8	1.95	0.576071	51.5436
9	2.187	0.646086	57.8081
10	1.897	0.560414	50.1427
11	2.108	0.622747	55.72
12	1.713	0.506056	45.2791
13	1.871	0.552733	49.4554
14	1.555	0.45938	41.1027
15	1.476	0.436041	39.0145
16	1.344	0.397046	35.5254
17	1.054	0.311374	27.86
18	0.843	0.24904	22.2827
19	0.501	0.148006	13.2427
		Total	784.93
Protolenus	22 appendage pairs
Limb pair number	protopodite width
1	no exopodite	ratio to known	SA limb pair (mm2)
2	1.571	1.0842	5.97175
3	1.534	1.05866	5.83111
4	1.573	1.08558	5.97935
5	1.449	1	5.508
6	1.439	0.993099	5.46999
7	1.325	0.914424	5.03665
8	1.182	0.815735	4.49307
9	1.092	0.753623	4.15096
10	1.108	0.764665	4.21178
11	1.038	0.716356	3.94569
12	0.945	0.652174	3.59217
13	0.959	0.661836	3.64539
14	0.828	0.571429	3.14743
15	0.627	0.432712	2.38338
16	0.483	0.333333	1.836
17	0.429	0.296066	1.63073
18	0.375	0.258799	1.42547
19	0.321	0.221532	1.2202
20	0.267	0.184265	1.01493
21	0.213	0.146998	0.809665
22	0.159	0.109731	0.604398
		Total	71.9081
Redlichia rex	16 axial rings	20 appendages
Limb pair number	axial ring length	ratio to known	SA limb pair (mm2)	Notes
1	3.743	0.4996	1844.31
2	4.558	0.608382	2245.89
3	5.373	0.717165	2647.47
4	6.188	0.825948	3049.06
5	7.003	0.93473	3450.64
6	7.818	1.04351	3852.22
7	7.492	1	3691.58	isolated limb so it is not clear where in the body it would be or if its from a specime this size
8	6.84	0.912974	3370.32
9	7.492	1	3691.58
10	8.143	1.08689	4012.36
11	5.863	0.782568	2888.92
12	6.678	0.891351	3290.5
13	6.189	0.826081	3049.55
14	5.397	0.720368	2659.3
15	6.848	0.914042	3374.26
16	5.059	0.675254	2492.76
17	6.889	0.919514	3394.46
18	5.576	0.744261	2747.5
19	3.598	0.480246	1772.87
20	4.085	0.545248	2012.83
		Total	59538.4
Anacheirurus	13 axial rings	17 appendages
Limb pair number	axial ring length	ratio to known	SA limb pair (mm2)	Notes
1	0.371	0.341306	17.9254
2	0.521	0.479301	25.1729
3	0.671	0.617295	32.4203
4	0.821	0.75529	39.6678
5	0.971	0.893284	46.9153
6	0.819	0.75345	39.5712
7	1.013	0.931923	48.9446	isolated limb so it is not clear where in the body it would be or if its from a specime this size
8	0.971	0.893284	46.9153
9	1.184	1.08924	57.2067
10	1.262	1.16099	60.9754
11	1.146	1.05428	55.3707
12	1.107	1.0184	53.4863
13	1.087	1	52.52
14	0.757	0.696412	36.5756
15	0.388	0.356946	18.7468
16	0.544	0.50046	26.2842
17	0.33	0.303588	15.9444
		Total	674.643
Kootenia	12 axial rings	16 appendages
Limb pair number	axial ring length	ratio to known	SA limb pair (mm2)
1	1.244	0.702825	58.1939
2	1.323	0.747458	61.8895
3	1.402	0.79209	65.5851
4	1.481	0.836723	69.2807
5	1.56	0.881356	72.9763
6	1.639	0.925989	76.6719
7	1.689	0.954237	79.0108
8	1.773	1.00169	82.9403
9	1.77	1	82.8
10	2.079	1.17458	97.2549
11	1.92	1.08475	89.8169
12	1.968	1.11186	92.0624
13	2.075	1.17232	97.0678
14	1.01	0.570621	47.2475
15	0.693	0.391525	32.4183
16	0.376	0.212429	17.5892
		Total	1122.81
Flexicalymene
MCZIP11710	length (mm)	ratio to body length	ratio to known
1		0.850414	76.1134	Esimated
2		0.880414	78.7984	Esimated
3		0.910414	81.4835	Esimated
4		0.940414	84.1685	Esimated
5	0.984	0.00139885	0.00351791
6	0.708	0.00100649	0.00253118
7	1.122	0.00159503	0.00401128
8	1.014	0.0014415	0.00362517
9	0.968	0.00137611	0.00346071
10	0.999	0.00142017	0.00357154
11	0.969	0.00137753	0.00346429
12	0.969	0.00137753	0.00346429
13	0.938	0.00133346	0.00335346
14	0.953	0.00135478	0.00340708
15	0.723	0.00102781	0.00258481
16	0.661	0.000939675	0.00236315
17	0.43	0.000611286	0.0015373
18	0.555	0.000788986	0.00198419
19	0.477	0.000678101	0.00170533
20	0.402	0.000571482	0.0014372
21	0.338	0.0004805	0.00120839
22	0.323	0.000459176	0.00115476
		Total	1515.07
Dalmanites
Limb pair number	axial ring length	ratio to known	SA mm2
1	1.143	0.735048	30.2125
2	1.293	0.831511	34.1774
3	1.443	0.927974	93.2045
4	1.593	1.02444	42.1072
5	1.743	1.1209	46.072
6	1.686	1.08424	44.5654
7	1.801	1.1582	47.6051
8	2.192	1.40965	57.9403
9	1.518	0.976206	40.1247
10	1.378	0.886174	36.4241
11	1.574	1.01222	41.6049
12	1.405	0.903537	37.1378
13	1.096	0.704823	28.9701
14	1.124	0.72283	29.7103
15	0.984	0.632797	26.0097
16	0.759	0.488103	20.0624
17	0.507	0.326045	13.4013
18	0.646	0.415434	17.0755
		Total	686.405
Ceraurus
Number of limb pairs	axial ring length	ratio to known	SA mm2
1	0.337	0.333004	22.2596
2	0.562	0.555336	37.1213
3	0.787	0.777668	51.9831
4	1.012	1	66.8448	Lamellae measurements based on MCZ:IP:104973 which is a cephalic appendage
5	1.237	1.22233	81.7065
6	1.191	1.17688	78.6681
7	1.237	1.22233	81.7065
8	1.191	1.17688	78.6681
9	1.374	1.35771	90.7557
10	1.328	1.31225	87.7173
11	1.359	1.34289	89.7649
12	1.252	1.23715	82.6973
13	1.13	1.1166	74.639
14	1.207	1.19269	79.725
15	1.084	1.07115	71.6006
16	0.55	0.543478	36.3287
17	0.366	0.36166	24.1751
		Total	1136.36
Olenoides
limb	exopodite length (mm)	ratio to model	Gil SA (mm2)	Gill pair SA (mm2)	Notes
1	14.9	0.808026	182.953	365.905	extrapolated based on graph
2	15.2	0.824295	186.636	373.273	extrapolated based on graph
3	15.572	0.844469	191.204	382.408	extrapolated based on graph
4	16.301	0.884002	200.155	400.31	measured on UNSM 65521
5	15.572	0.844469	191.204	382.408	measured on UNSM 65521
6	17.064	0.92538	209.524	419.048	measured on UNSM 65521
7	18.439	0.999946	226.407	452.814	measured on UNSM 65521
8	18.303	0.99257	224.737	449.474	measured on UNSM 65521
9	18.009	0.976627	221.127	442.254	measured on UNSM 65521
10	16.857	0.914154	206.982	413.964	measured on UNSM 65521
11	16.68	0.904555	204.809	409.618	measured on UNSM 65521
12	14.305	0.775759	175.647	351.294	measured on UNSM 65521
13	11.076	0.600651	135.999	271.998	measured on UNSM 65521
14	10.288	0.557918	126.323	252.647	measured on UNSM 65521
15	7.745	0.420011	95.0986	190.197	measured on UNSM 65521
16	5.4528	0.295705	66.9533	133.907	Linear trend of pygidal decrease
		Total	2845.76	5691.52
Isolated	18.44	17.1216	660	1320
Triarthrus
limb number	exo length	ratio to modeled	single gill	SA Gill pair (mm2)	Notes
1	6.795	2.94411	1428.52	2857.05	Assumed same size as appendage 2
2	6.795	2.94411	1428.52	2857.05	Scaled based on exopodite length
3	7.781	3.37132	1635.81	3271.62	Scaled based on exopodite length
4	7.155	3.10009	1504.21	3008.41	Scaled based on exopodite length
5	6.72	2.91161	1412.76	2825.51	Scaled based on exopodite length
6	6.713	2.90858	1411.28	2822.57	Scaled based on exopodite length
7	7.12	3.08492	1496.85	2993.7	Scaled based on exopodite length
8	7.878	3.41334	1656.2	3312.41	Scaled based on exopodite length
9	7.526	3.26083	1582.2	3164.4	Scaled based on exopodite length
10	7.039	3.04983	1479.82	2959.64	Scaled based on exopodite length
11	6.806	2.94887	1430.84	2861.67	Scaled based on exopodite length
12	6.163	2.67028	1295.66	2591.31	Scaled based on exopodite length
13	5.095	2.20754	47.89	95.78	Modeled
14			46.3136	92.6272	Linear trend
15			41.416	82.832	Linear trend
16			36.5184	73.0368	Linear trend
17			31.6208	63.2416	Linear trend
18			26.7232	53.4464	Linear trend
19			21.8256	43.6512	Linear trend
20			16.928	33.856	Linear trend
21			12.0304	24.0608	Linear trend
22			7.1328	14.2656	Linear trend
		Total	18051.1	36102.1
				361.021

### Sheet: Volume and SA
Taxon	Specimen measured	Sagittal length (mm)	Transverse width (mm)	Axially lobe width (mm)	Volume (mm3)	Density (g/mm3)	Biomass (g)	Total body lamellar SA (mm2)	SA/g (mm2/g)
Eoredlichia intermediata	YKLP 10964	66.7	38.5	11.8	23799	0.0011	26.1789	10466	399.786
Hongshiyanaspis yiliangensis	NIGPAS 164503	40.5	18.8	6.6	3946.81	0.0011	4.3415	784.93	180.797
Protolenus (Hupeolenus) sp	AY-TA-TB-03	10.3	5.6	1.9	86.0734	0.0011	0.0946807	71.9081	759.48
Redlichia rex	SAM 45387_B	181.8	80.7	26.9	309963	0.0011	340.959	59538.4	174.62
Anacheirurus adserai	YPM517074	24.9	13.552	4.989	1322.23	0.0011	1.45445	674.643	463.847
Kootenia sp.	USNM 65512	42.52	25.6	6.8	5813.42	0.0011	6.39477	1122.81	175.582
Olenoides serratus	USNM 65521	67.8	64.88	12	41458.3	0.0011	45.6041	16590.5	363.793
Triarthrus eatoni	GLAHM 163103	36.3	33.32	5.09	4835.25	0.0011	5.31878	2165.13	407.073
Dalmanites sp.	OUMHN C.29611	33.9	23.382	8.656	5388.76	0.0011	5.92763	1542.75	260.264
Ceraurus pleurexanthemus	MCZ:IP:111708	27.03	14.7	5.77	1800.65	0.0011	1.98071	1136.36	573.713
Flexicalymene sp.	MCZ:IP:111710	21.6	12.92	8.60472	1886.01	0.0011	2.07461	1515.07	730.291

### Sheet: Lamellar dimensions summary
Species	Method	Number of lamellae	Lamellar surface area (mm2) for one exopodite	Number of limb pairs	Sagittal exoskeleton length (mm)	Lemallar length (mm)	Lamellar width (mm)	Lamellar height (mm)
Protolenus (Hupeolenus)	3	27	2.7	22	10.3	0.487	0.04	0.07
Flexicalymene	2	40	57.6	23	21.59	2	0.08	0.3
Anacheirurus	3	26	26.26	17	24.9	1.7	0.08	0.26
Ceraurus	2	18	33.42	18	27.07	2.2	0.1	0.3
Triarthrus	1	69	47.89	22	36.3	1.669	0.137	0.37
Hongshiyanaspis	3	34	43.86	19	40.5	1	0.2	0.15
Dalmanites	2	30	46.6	18	33.9	2.048	0.07	0.315
Kootenia	3	30	41.4	16	42.52	2	0.1	0.31
Eoredlichia	3	38	348.84	20	66.7	5	0.3	0.77
Olenoides	1	60	676	16	67.8	7.175	0.22	0.64
Redlichia	3	40	1809.6	20	181.8	11.02	7	1.7
