## Supplementary material for "Surface area calculations of lamellar support respiratory function of trilobite exopodites": Supplemtal Table 2

### Sheet: SupplementalTable2
Species	Clade	SA/biomass (mm2/g)	biomass (g)	SA (mm2)	Weighing method	Reference
Callinectes sapidus	Brachyura	1367	142.5	194798	whole	Gray, I.E., 1957, A comparative study of the gill area of crabs: The Biological Bulletin, v. 112, p. 34–42, doi:10.2307/1538877.
Areneus eribarus	Brachyura	1301	122	158722	whole	Gray, I.E., 1957, A comparative study of the gill area of crabs: The Biological Bulletin, v. 112, p. 34–42, doi:10.2307/1538877.
Ovalipes o. ocellatus	Brachyura	1288	17.8	22926.4	whole	Gray, I.E., 1957, A comparative study of the gill area of crabs: The Biological Bulletin, v. 112, p. 34–42, doi:10.2307/1538877.
Hepatus epheliticus	Brachyura	1099	44.3	48685.7	whole	Gray, I.E., 1957, A comparative study of the gill area of crabs: The Biological Bulletin, v. 112, p. 34–42, doi:10.2307/1538877.
Portunus gibsesii	Brachyura	1003	10.3	10330.9	whole	Gray, I.E., 1957, A comparative study of the gill area of crabs: The Biological Bulletin, v. 112, p. 34–42, doi:10.2307/1538877.
Portunus spinimanus	Brachyura	901	29.8	26849.8	whole	Gray, I.E., 1957, A comparative study of the gill area of crabs: The Biological Bulletin, v. 112, p. 34–42, doi:10.2307/1538877.
Libinia dubia	Brachyura	748	147.2	110106	whole	Gray, I.E., 1957, A comparative study of the gill area of crabs: The Biological Bulletin, v. 112, p. 34–42, doi:10.2307/1538877.
Libinia emerginata	Brachyura	566	194.9	110313	whole	Gray, I.E., 1957, A comparative study of the gill area of crabs: The Biological Bulletin, v. 112, p. 34–42, doi:10.2307/1538877.
Menippe mercenaria	Brachyura	887	162.7	144315	whole	Gray, I.E., 1957, A comparative study of the gill area of crabs: The Biological Bulletin, v. 112, p. 34–42, doi:10.2307/1538877.
Panopeus herbstii	Brachyura	874	19.2	16780.8	whole	Gray, I.E., 1957, A comparative study of the gill area of crabs: The Biological Bulletin, v. 112, p. 34–42, doi:10.2307/1538877.
Uca pugnax	Brachyura	770	2.1	1617	whole	Gray, I.E., 1957, A comparative study of the gill area of crabs: The Biological Bulletin, v. 112, p. 34–42, doi:10.2307/1538877.
Uca pugilator	Brachyura	624	2.3	1435.2	whole	Gray, I.E., 1957, A comparative study of the gill area of crabs: The Biological Bulletin, v. 112, p. 34–42, doi:10.2307/1538877.
Sesarma reticulata	Brachyura	579	8.9	5153.1	whole	Gray, I.E., 1957, A comparative study of the gill area of crabs: The Biological Bulletin, v. 112, p. 34–42, doi:10.2307/1538877.
Uca minax	Brachyura	513	6.9	3539.7	whole	Gray, I.E., 1957, A comparative study of the gill area of crabs: The Biological Bulletin, v. 112, p. 34–42, doi:10.2307/1538877.
Carcinus	Brachyura	940.79	15.2	14300	Skeleton free weight	Johnson, L., and Rees, C.J.C., 1988, Oxygen consumption and gill surface area in relation to habitat and lifestyle of four crab species: Comparative Biochemistry and Physiology, v. 89A, p. 243–246.
Carcinus	Brachyura	1256.58	15.2	19100	Skeleton free weight	Johnson, L., and Rees, C.J.C., 1988, Oxygen consumption and gill surface area in relation to habitat and lifestyle of four crab species: Comparative Biochemistry and Physiology, v. 89A, p. 243–246.
Carcinus	Brachyura	911.76	20.4	18600	Skeleton free weight	Johnson, L., and Rees, C.J.C., 1988, Oxygen consumption and gill surface area in relation to habitat and lifestyle of four crab species: Comparative Biochemistry and Physiology, v. 89A, p. 243–246.
Carcinus	Brachyura	771.59	35.9	27700	Skeleton free weight	Johnson, L., and Rees, C.J.C., 1988, Oxygen consumption and gill surface area in relation to habitat and lifestyle of four crab species: Comparative Biochemistry and Physiology, v. 89A, p. 243–246.
Carcinus	Brachyura	707.81	39.7	28100	Skeleton free weight	Johnson, L., and Rees, C.J.C., 1988, Oxygen consumption and gill surface area in relation to habitat and lifestyle of four crab species: Comparative Biochemistry and Physiology, v. 89A, p. 243–246.
Carcinus	Brachyura	690.48	58.8	40600	Skeleton free weight	Johnson, L., and Rees, C.J.C., 1988, Oxygen consumption and gill surface area in relation to habitat and lifestyle of four crab species: Comparative Biochemistry and Physiology, v. 89A, p. 243–246.
Liocarcinus	Brachyura	955.06	8.9	8500	Skeleton free weight	Johnson, L., and Rees, C.J.C., 1988, Oxygen consumption and gill surface area in relation to habitat and lifestyle of four crab species: Comparative Biochemistry and Physiology, v. 89A, p. 243–246.
Liocarcinus	Brachyura	1050.51	9.9	10400	Skeleton free weight	Johnson, L., and Rees, C.J.C., 1988, Oxygen consumption and gill surface area in relation to habitat and lifestyle of four crab species: Comparative Biochemistry and Physiology, v. 89A, p. 243–246.
Liocarcinus	Brachyura	1091.74	10.9	11900	Skeleton free weight	Johnson, L., and Rees, C.J.C., 1988, Oxygen consumption and gill surface area in relation to habitat and lifestyle of four crab species: Comparative Biochemistry and Physiology, v. 89A, p. 243–246.
Liocarcinus	Brachyura	1028.17	14.2	14600	Skeleton free weight	Johnson, L., and Rees, C.J.C., 1988, Oxygen consumption and gill surface area in relation to habitat and lifestyle of four crab species: Comparative Biochemistry and Physiology, v. 89A, p. 243–246.
Liocarcinus	Brachyura	847.68	15.1	12800	Skeleton free weight	Johnson, L., and Rees, C.J.C., 1988, Oxygen consumption and gill surface area in relation to habitat and lifestyle of four crab species: Comparative Biochemistry and Physiology, v. 89A, p. 243–246.
Liocarcinus	Brachyura	901.89	26.5	23900	Skeleton free weight	Johnson, L., and Rees, C.J.C., 1988, Oxygen consumption and gill surface area in relation to habitat and lifestyle of four crab species: Comparative Biochemistry and Physiology, v. 89A, p. 243–246.
Hyas	Brachyura	650.49	10.3	6700	Skeleton free weight	Johnson, L., and Rees, C.J.C., 1988, Oxygen consumption and gill surface area in relation to habitat and lifestyle of four crab species: Comparative Biochemistry and Physiology, v. 89A, p. 243–246.
Hyas	Brachyura	611.84	15.2	9300	Skeleton free weight	Johnson, L., and Rees, C.J.C., 1988, Oxygen consumption and gill surface area in relation to habitat and lifestyle of four crab species: Comparative Biochemistry and Physiology, v. 89A, p. 243–246.
Hyas	Brachyura	536.46	19.2	10300	Skeleton free weight	Johnson, L., and Rees, C.J.C., 1988, Oxygen consumption and gill surface area in relation to habitat and lifestyle of four crab species: Comparative Biochemistry and Physiology, v. 89A, p. 243–246.
Hyas	Brachyura	524.53	26.5	13900	Skeleton free weight	Johnson, L., and Rees, C.J.C., 1988, Oxygen consumption and gill surface area in relation to habitat and lifestyle of four crab species: Comparative Biochemistry and Physiology, v. 89A, p. 243–246.
Hyas	Brachyura	500	28.2	14100	Skeleton free weight	Johnson, L., and Rees, C.J.C., 1988, Oxygen consumption and gill surface area in relation to habitat and lifestyle of four crab species: Comparative Biochemistry and Physiology, v. 89A, p. 243–246.
Hyas	Brachyura	504.27	35.1	17700	Skeleton free weight	Johnson, L., and Rees, C.J.C., 1988, Oxygen consumption and gill surface area in relation to habitat and lifestyle of four crab species: Comparative Biochemistry and Physiology, v. 89A, p. 243–246.
Atelecyclus	Brachyura	653.85	7.8	5100	Skeleton free weight	Johnson, L., and Rees, C.J.C., 1988, Oxygen consumption and gill surface area in relation to habitat and lifestyle of four crab species: Comparative Biochemistry and Physiology, v. 89A, p. 243–246.
Atelecyclus	Brachyura	546.76	13.9	7600	Skeleton free weight	Johnson, L., and Rees, C.J.C., 1988, Oxygen consumption and gill surface area in relation to habitat and lifestyle of four crab species: Comparative Biochemistry and Physiology, v. 89A, p. 243–246.
Calocaris macandreae	Thalassinidea	256			whole	Astall, C.A., Anderson, S.J., Taylor, A.C., and Atkinson, R.J.A., 1997, Comparative studies of the branchial morphology, gill area and gill ultrastructure of some thalassinidean mud‐shrimps (Crustacea: Decapoda: Thalassinidea): Journal of Zoology, v. 241, p. 665–688, doi:10.1111/j.1469-7998.1997.tb05740.x.
Callinectes subterranea	Thalassinidea	1043			whole	Astall, C.A., Anderson, S.J., Taylor, A.C., and Atkinson, R.J.A., 1997, Comparative studies of the branchial morphology, gill area and gill ultrastructure of some thalassinidean mud‐shrimps (Crustacea: Decapoda: Thalassinidea): Journal of Zoology, v. 241, p. 665–688, doi:10.1111/j.1469-7998.1997.tb05740.x.
Jaxea nocturna	Thalassinidea	742			whole	Astall, C.A., Anderson, S.J., Taylor, A.C., and Atkinson, R.J.A., 1997, Comparative studies of the branchial morphology, gill area and gill ultrastructure of some thalassinidean mud‐shrimps (Crustacea: Decapoda: Thalassinidea): Journal of Zoology, v. 241, p. 665–688, doi:10.1111/j.1469-7998.1997.tb05740.x.
Upogebia pusilla	Thalassinidea	551			whole	Astall, C.A., Anderson, S.J., Taylor, A.C., and Atkinson, R.J.A., 1997, Comparative studies of the branchial morphology, gill area and gill ultrastructure of some thalassinidean mud‐shrimps (Crustacea: Decapoda: Thalassinidea): Journal of Zoology, v. 241, p. 665–688, doi:10.1111/j.1469-7998.1997.tb05740.x.
Upogebia deltaura	Thalassinidea	354			whole	Astall, C.A., Anderson, S.J., Taylor, A.C., and Atkinson, R.J.A., 1997, Comparative studies of the branchial morphology, gill area and gill ultrastructure of some thalassinidean mud‐shrimps (Crustacea: Decapoda: Thalassinidea): Journal of Zoology, v. 241, p. 665–688, doi:10.1111/j.1469-7998.1997.tb05740.x.
Upogebia stellata	Thalassinidea	330			whole	Astall, C.A., Anderson, S.J., Taylor, A.C., and Atkinson, R.J.A., 1997, Comparative studies of the branchial morphology, gill area and gill ultrastructure of some thalassinidean mud‐shrimps (Crustacea: Decapoda: Thalassinidea): Journal of Zoology, v. 241, p. 665–688, doi:10.1111/j.1469-7998.1997.tb05740.x.
Limulus polyphemus	Xiphosura	1124.38	261.63	294172	dry	Suzuki, Y., Kondo, A., and Bergström, J., 2008, Morphological Requirements in Limulid and Decapod Gills: A Case Study in Deducing the Function of Lamellipedian Exopod Lamellae: Acta Palaeontologica Polonica, v. 53, p. 275–283, doi:10.4202/app.2008.0208.
Flexycalymene	Trilobita	730.291	2.07461	1515.07	calculated	This study
Ceraurus	Trilobita	328.42	1.98071	1136.36	calculated	This study
Eoredlichia intermediata	Trilobita	399.79	26.1789	10466	calculated	This study
Hongshiyanaspis yiliangensis	Trilobita	180.8	4.3415	784.93	calculated	This study
Protolenus (Hupeolenus) sp	Trilobita	759.48	0.0946807	71.9081	calculated	This study
Redlichia rex	Trilobita	174.62	340.959	59538.4	calculated	This study
Anacheirurus adserai	Trilobita	463.85	1.45445	674.643	calculated	This study
Kootenia sp.	Trilobita	175.58	6.39477	1122.81	calculated	This study
Dalmanites	Trilobita	260.26	5.927	1542.75	calculated	This study
Olenoides serratus	Trilobita	363.79	27.54	16589.8	calculated	This study
Triarthrus eatoni	Trilobita	407.07	2.89	2159.73	calculated	This study
